# Consumption of a Western-style diet modulates the response of the murine gut microbiome to ciprofloxacin

**DOI:** 10.1101/780049

**Authors:** Damien J. Cabral, Jenna I. Wurster, Benjamin J. Korry, Swathi Penumutchu, Peter Belenky

## Abstract

Dietary composition and antibiotic use are known to have major impacts on the structure and function of the gut microbiome, often resulting in dysbiosis. Despite this, little research has been done to explore the role of host diet as a determinant of antibiotic-induced microbiome disruption.

Here, we utilize a multi-omic approach to characterize the impact of Western-style diet consumption on ciprofloxacin-induced changes to gut microbiome community structure and transcriptional activity. We found that mice consuming a Western-style diet experienced a greater expansion of *Firmicutes* following ciprofloxacin treatment than those eating a control diet. At the transcriptional level, we found that ciprofloxacin induced a reduction in the abundance of TCA cycle transcripts on both diets, suggesting that carbon metabolism plays a key role in the response of the gut microbiome to this antibiotic. Despite this shared response, we observed extensive differences in the response of the microbiota to ciprofloxacin on each diet. In particular, at the whole-community level we detected an increase in starch degradation, glycolysis, and pyruvate fermentation following antibiotic treatment in mice on the Western diet, which we did not observe in mice on the control diet. Similarly, we observed diet-specific changes in the transcriptional activity of two important commensal bacteria, *Akkermansia muciniphila* and *Bacteroides thetaiotaomicron*, involving diverse cellular processes such as nutrient acquisition, stress responses, and capsular polysaccharide (CPS) biosynthesis. These findings demonstrate that host diet plays a key role in determining the extent of disruption of microbiome composition and function induced by antibiotic treatment.

**Importance:** While both diet and antibiotics are individually known to have profound impacts on gut microbiome composition, little work has been done to examine the effect of these two factors combined. A number of negative health outcomes, including diabetes and obesity, are associated with diets high in simple sugars in fats but low in host-indigestible fiber, and some of these outcomes may be mediated by the gut microbiome. Likewise, treatment with broad-spectrum antibiotics and the resulting dysbiosis is associated with many of the same detrimental side effects. Previous work has shown that nutrient availability, as influenced by host diet, plays an important role in determining the extent of antibiotic-induced disruption to the gut microbiome. Due to the growing incidence of disorders related to antibiotic-induced dysbiosis, it is essential to determine how the prevalence of high fat and sugar “Western”-style diets impacts the response of the microbiome to antibiotics.
