## Additional File 3 for "Consumption of a Western-style diet modulates the response of the murine gut microbiome to ciprofloxacin"

### Sheet: Table S9 - WD vs NC
Row.names	baseMean	controlMean	experimentalMean	log2FoldChange	lfcSE	stat	pvalue	padj
Photosynthesis	45.3632	10.3059	80.4205	2.95502	0.57596	5.1306	2.89e-07	2.6e-06
Miscellaneous	6254.23	3490.4	9018.06	1.36943	0.319289	4.289	1.79e-05	0.00012115
Secondary Metabolism	105.307	75.0383	135.575	0.85083	0.403718	2.10749	0.0350755	0.0789984
Fatty Acids, Lipids, and Isoprenoids	37983	27980.9	47985.1	0.778154	0.243304	3.19828	0.00138251	0.00466598
Iron acquisition and metabolism	259.962	198.367	321.556	0.698233	0.340492	2.05066	0.0403002	0.0837005
Respiration	82180.9	71836.4	92525.5	0.365152	0.109665	3.32972	0.00086934	0.00391203
Cofactors, Vitamins, Prosthetic Groups, Pigments	56436.6	49383.9	63489.4	0.362476	0.180418	2.00909	0.0445277	0.0858748
Virulence, Disease and Defense	33524.2	29907.1	37141.2	0.312523	0.146635	2.1313	0.0330643	0.0789984
NO HIERARCHY	1.11298e+06	1.20836e+06	1.01761e+06	-0.247871	0.117637	-2.10708	0.0351104	0.0789984
Clustering-based subsystems	51875.5	57552.5	46198.6	-0.31705	0.0972511	-3.26011	0.00111368	0.00429562
Stress Response	154539	174949	134129	-0.383318	0.110864	-3.45757	0.000545079	0.00294342
Membrane Transport	38373	49705.4	27040.6	-0.878279	0.137524	-6.38635	1.7e-10	4.59e-09
Phages, Prophages, Transposable elements	10273.7	13745.3	6802.19	-1.01484	0.345399	-2.93816	0.00330166	0.00990498
Dormancy and Sporulation	25425.9	41582.4	9269.35	-2.16542	0.408217	-5.30459	1.13e-07	1.52e-06
Sulfur Metabolism	3529.9	3944.94	3114.86	-0.340765	0.210037	-1.6224	0.104717	0.188491
RNA Metabolism	78217.5	70564.6	85870.4	0.283217	0.178201	1.58931	0.11199	0.188982
Motility and Chemotaxis	293258	339360	247155	-0.457397	0.293444	-1.55872	0.119062	0.189098
Amino Acids and Derivatives	139426	130015	148836	0.195049	0.139306	1.40015	0.161469	0.229457
DNA Metabolism	65878.2	61172.3	70584.2	0.206469	0.145625	1.41781	0.156246	0.229457
Carbohydrates	596185	631621	560748	-0.171704	0.139485	-1.23099	0.218328	0.280841
Regulation and Cell signaling	6296.44	5983.58	6609.3	0.143394	0.116513	1.23071	0.218432	0.280841
Metabolism of Aromatic Compounds	1650.66	1524.78	1776.54	0.220843	0.203762	1.08383	0.278441	0.341723
Cell Wall and Capsule	96594.4	100549	92639.5	-0.118199	0.1513	-0.781224	0.434671	0.510266
Virulence	1393.88	1499.93	1287.83	-0.219569	0.389817	-0.563262	0.573256	0.644913
Protein Metabolism	405677	415278	396076	-0.0682963	0.150324	-0.454329	0.649592	0.688147
Nucleosides and Nucleotides	62008.4	60625.8	63391.1	0.0643477	0.147504	0.436244	0.66266	0.688147
Phages, Prophages, Transposable elements, Plasmids	4295.99	4238.04	4353.94	0.0388739	0.208085	0.186818	0.851804	0.851804

### Sheet: Table S10 - Cip vs Veh on WD
Row.names	baseMean	controlMean	experimentalMean	log2FoldChange	lfcSE	stat	pvalue	padj
Photosynthesis	31.5843	61.694	1.47471	-5.58868	1.15528	-4.83751	1.31e-06	3.55e-05
Dormancy and Sporulation	4707.45	6946.57	2468.33	-1.49286	0.404367	-3.69184	0.000222635	0.00300558
Clustering-based subsystems	40047.4	34950	45144.7	0.369255	0.134979	2.73565	0.00622563	0.0560307
Secondary Metabolism	77.5132	102.05	52.9762	-0.944447	0.426854	-2.21258	0.0269268	0.181756
Motility and Chemotaxis	232454	185977	278930	0.584775	0.285809	2.04603	0.0407533	0.204753
Stress Response	111763	101305	122221	0.270784	0.135392	2	0.0455008	0.204753
Miscellaneous	5621.81	6822.24	4421.38	-0.625774	0.32679	-1.91491	0.0555035	0.214085
Sulfur Metabolism	2042.9	2348.68	1737.12	-0.435492	0.295759	-1.47246	0.140898	0.475531
Phages, Prophages, Transposable elements	6605.39	5132.54	8078.23	0.654256	0.4734	1.38204	0.16696	0.500881
Protein Metabolism	317463	299559	335366	0.162896	0.154016	1.05766	0.290211	0.783569
NO HIERARCHY	775590	770616	780565	0.0185086	0.107727	0.17181	0.863587	0.93913
Carbohydrates	447065	424402	469727	0.146389	0.214198	0.683427	0.494337	0.93913
Amino Acids and Derivatives	112069	112802	111337	-0.0188574	0.156921	-0.120171	0.904347	0.93913
Cell Wall and Capsule	71843.5	69946	73740.9	0.0762154	0.161137	0.472984	0.636225	0.93913
Respiration	69078.5	70094.8	68062.3	-0.0424412	0.147844	-0.287067	0.774061	0.93913
RNA Metabolism	66767	65021.2	68512.8	0.0754679	0.194522	0.387966	0.698041	0.93913
DNA Metabolism	55079.5	53455.5	56703.6	0.0851121	0.166517	0.511131	0.60926	0.93913
Cofactors, Vitamins, Prosthetic Groups, Pigments	45786.3	48114.4	43458.2	-0.146841	0.187371	-0.783693	0.43322	0.93913
Fatty Acids, Lipids, and Isoprenoids	35235.2	36392.4	34078	-0.0947975	0.250694	-0.37814	0.705326	0.93913
Virulence, Disease and Defense	28479.7	28145.8	28813.5	0.0338235	0.16349	0.206884	0.836101	0.93913
Membrane Transport	21296.6	20447.6	22145.5	0.11501	0.149523	0.769177	0.441788	0.93913
Regulation and Cell signaling	4899.09	4996.98	4801.21	-0.0577806	0.144282	-0.400469	0.688811	0.93913
Phages, Prophages, Transposable elements, Plasmids	3238.37	3289.56	3187.18	-0.045347	0.279861	-0.162034	0.871279	0.93913
Metabolism of Aromatic Compounds	1319.5	1349.58	1289.42	-0.0661238	0.224193	-0.294942	0.768038	0.93913
Virulence	959.048	975.892	942.205	-0.0496292	0.180482	-0.274982	0.78333	0.93913
Iron acquisition and metabolism	221.461	241.755	201.167	-0.266567	0.360748	-0.738928	0.45995	0.93913
Nucleosides and Nucleotides	47934.8	48051.5	47818.2	-0.00701351	0.166611	-0.042095	0.966423	0.966423

### Sheet: Table S11 - Cip vs Veh on NC
Row.names	baseMean	controlMean	experimentalMean	log2FoldChange	lfcSE	stat	pvalue	padj
Dormancy and Sporulation	24034.3	45618.6	2450.02	-4.21894	0.744842	-5.66421	1.48e-08	3.99e-07
Membrane Transport	41264.9	54375.9	28153.9	-0.949632	0.29838	-3.18263	0.00145945	0.0185363
Fatty Acids, Lipids, and Isoprenoids	40691.8	30620.9	50762.7	0.729262	0.243508	2.99481	0.00274612	0.0185363
Miscellaneous	8674.69	3821.4	13528	1.82378	0.608555	2.9969	0.00272739	0.0185363
Respiration	90260.8	78632.7	101889	0.373808	0.163862	2.28124	0.0225342	0.1066
Iron acquisition and metabolism	377.444	217.357	537.53	1.30503	0.5769	2.26214	0.0236888	0.1066
Stress Response	172794	191583	154004	-0.315008	0.170687	-1.84553	0.064961	0.222842
Virulence, Disease and Defense	41607.8	32735.3	50480.2	0.624874	0.348349	1.79381	0.072843	0.222842
Secondary Metabolism	62.3612	82.2345	42.4879	-0.963087	0.539581	-1.78488	0.0742808	0.222842
RNA Metabolism	98656.6	77230.5	120083	0.636788	0.372647	1.70882	0.0874834	0.236205
Carbohydrates	810594	691243	929944	0.42795	0.260044	1.64569	0.0998285	0.245033
DNA Metabolism	74978.7	66934.1	83023.4	0.310782	0.200019	1.55376	0.120241	0.249731
Cofactors, Vitamins, Prosthetic Groups, Pigments	62945.7	54058.4	71833	0.410133	0.262968	1.55963	0.118846	0.249731
Photosynthesis	21.7251	11.2437	32.2065	1.5188	1.08927	1.39433	0.163217	0.314776
Nucleosides and Nucleotides	77460	66370.7	88549.3	0.41594	0.322775	1.28864	0.197524	0.353885
Clustering-based subsystems	58571.5	62982.8	54160.3	-0.217713	0.173564	-1.25436	0.20971	0.353885
Virulence	1388.27	1638.55	1137.99	-0.525793	0.449912	-1.16866	0.242542	0.385213
Regulation and Cell signaling	5972.67	6554.2	5391.14	-0.281994	0.26086	-1.08102	0.27969	0.419534
Amino Acids and Derivatives	155093	142374	167812	0.237166	0.243832	0.972662	0.330721	0.453491
Sulfur Metabolism	3853.05	4322.38	3383.71	-0.353291	0.367147	-0.962259	0.335919	0.453491
Cell Wall and Capsule	123349	110063	136635	0.312001	0.356112	0.876132	0.380958	0.489804
Motility and Chemotaxis	302270	372094	232446	-0.678766	0.842989	-0.805189	0.420711	0.516327
Protein Metabolism	492962	454483	531441	0.225684	0.304695	0.740686	0.458884	0.53869
Phages, Prophages, Transposable elements	13060.2	15048.3	11072	-0.442706	0.893184	-0.495649	0.620142	0.69178
Metabolism of Aromatic Compounds	1600.41	1670.16	1530.67	-0.125629	0.269043	-0.466948	0.640537	0.69178
Phages, Prophages, Transposable elements, Plasmids	4838.36	4638.8	5037.92	0.118883	0.360328	0.32993	0.741453	0.76997
NO HIERARCHY	1.3076e+06	1.32291e+06	1.29229e+06	-0.033791	0.156171	-0.216372	0.828698	0.828698
