## Additional File 1 for "Consumption of a Western-style diet modulates the response of the murine gut microbiome to ciprofloxacin"

### Sheet: Table S1 - WD vs NC
	baseMean	log2FoldChange	lfcSE	stat	pvalue	padj
Bacteroides ovatus	8520.75	2.83494	0.43776	6.47603	9.42e-11	4.24e-09
Bacteroides thetaiotaomicron	708494	2.80496	0.5098	5.50208	3.75e-08	6.76e-07
Akkermansia muciniphila	1.08032e+06	2.72743	0.732663	3.72262	0.000197166	0.0012675
Bacteroides caccae	1936.39	2.66625	0.42313	6.30125	2.95e-10	8.86e-09
Bacteroides vulgatus	3617.12	2.55933	0.481002	5.32083	1.03e-07	1.33e-06
Bacteroides fragilis	6562.78	2.41703	0.424185	5.69806	1.21e-08	2.73e-07
Odoribacter splanchnicus	1813.23	2.26696	0.460548	4.92231	8.55e-07	9.62e-06
Bacteroides caecimuris	13833.9	2.25319	0.413431	5.44999	5.04e-08	7.56e-07
Paraprevotella xylaniphila	2848.53	2.06021	0.537657	3.83182	0.000127198	0.000909694
Alistipes shahii	2245.5	1.78881	0.580941	3.07916	0.00207588	0.00897772
Parabacteroides sp. CT06	1810.55	1.76486	0.573667	3.07645	0.0020948	0.00897772
Halomonas sp. N3-2A	17004.6	1.3515	0.53198	2.54051	0.0110692	0.0387871
Alcanivorax sp. N3-2A	8756.77	1.32892	0.39113	3.39764	0.000679706	0.00359844
Adlercreutzia equolifaciens	1761.6	1.29282	0.464753	2.78174	0.00540678	0.0214532
Clostridium sporogenes	1198.52	1.20227	0.486109	2.47325	0.0133892	0.0446306
Pasteurella multocida	15464.4	1.17682	0.481204	2.44557	0.0144621	0.0464854
Edwardsiella tarda	4521.05	1.12599	0.422137	2.66736	0.007645	0.0286688
Ketobacter alkanivorans	1134.04	1.12476	0.340786	3.3005	0.000965139	0.00457897
Pseudomonas aeruginosa	1476.42	0.856013	0.210268	4.07105	4.68e-05	0.000421211
Clostridioides difficile	10686.6	0.661052	0.0780458	8.47005	2.45e-17	2.21e-15
Ruminococcus bicirculans	820.399	0.585133	0.153023	3.82382	0.0001314	0.000909694
Streptococcus agalactiae	672.886	0.520946	0.22243	2.34207	0.0191774	0.0556762
Lachnoanaerobaculum umeaense	588.304	-0.232922	0.0991187	-2.34993	0.0187768	0.0556762
[Clostridium] scindens	8633.52	-0.236231	0.0931422	-2.53623	0.0112052	0.0387871
[Clostridium] bolteae	4615.76	-0.290541	0.140284	-2.07109	0.03835	0.0932838
Christensenella sp. Marseille-P3954	1495.63	-0.325027	0.136802	-2.37589	0.0175066	0.0543309
Anaerostipes hadrus	1110.05	-0.339291	0.146956	-2.3088	0.0209549	0.0589358
Lachnoclostridium phocaeense	8098.54	-0.360976	0.097881	-3.68791	0.000226104	0.00135663
Herbinix luporum	692.628	-0.365192	0.167171	-2.18454	0.0289225	0.0765596
Hungateiclostridiaceae bacterium KB18	21199.5	-0.533662	0.137604	-3.87825	0.000105209	0.000860801
Butyrivibrio fibrisolvens	1029.07	-0.561754	0.268401	-2.09296	0.0363524	0.090881
Anaerotignum propionicum	894.537	-0.796382	0.241324	-3.30005	0.000966671	0.00457897
Escherichia coli	1518.32	-0.900097	0.397533	-2.26421	0.0235615	0.0642586
Clostridium botulinum	1240.06	-1.34596	0.388345	-3.46588	0.000528498	0.0029728
Clostridium beijerinckii	449.674	-1.48702	0.535433	-2.77723	0.00548247	0.0214532
Faecalibaculum rodentium	2539.29	-1.82641	0.843951	-2.16412	0.0304554	0.0783139
Bifidobacterium pseudolongum	4139.47	-4.62228	0.993057	-4.6546	3.25e-06	3.25e-05
Butyrivibrio proteoclasticus	658.079	-0.514717	0.25606	-2.01014	0.0444159	0.102498
[Eubacterium] hallii	1851.22	-0.355312	0.17609	-2.01779	0.0436136	0.102498
[Eubacterium] eligens	641.663	-0.402373	0.207966	-1.9348	0.0530152	0.119284
Caproiciproducens sp. NJN-50	1214.92	0.283765	0.156359	1.81483	0.0695501	0.151436
Eubacterium limosum	869.989	-0.187731	0.103857	-1.80759	0.0706701	0.151436
Roseburia hominis	6386.69	-0.270282	0.153339	-1.76264	0.0779613	0.163175
Tannerella sp. oral taxon HOT-286	1382.98	1.20849	0.707375	1.70841	0.0875596	0.179099
Clostridium sp. SY8519	1827.41	-0.385429	0.233366	-1.65161	0.0986142	0.192941
Prevotella dentalis	1456.44	1.22414	0.738491	1.65762	0.0973942	0.192941
Lachnospiraceae bacterium Choco86	3020.81	-0.195903	0.125213	-1.56456	0.117686	0.225357
Muribaculum intestinale	28400	1.23488	0.813828	1.51737	0.129174	0.237258
Faecalitalea cylindroides	2399.89	-0.883292	0.578277	-1.52745	0.126648	0.237258
Oscillibacter sp. PEA192	21883.6	-0.407012	0.27794	-1.46439	0.143088	0.257558
Barnesiella viscericola	2778.67	1.06689	0.748999	1.42442	0.154324	0.272337
Lachnoclostridium phytofermentans	679.967	-0.482872	0.356656	-1.35389	0.175772	0.29848
Oscillibacter valericigenes	9099.18	0.220211	0.161811	1.36091	0.173541	0.29848
Lachnospiraceae bacterium GAM79	8812.16	0.258947	0.215192	1.20333	0.228848	0.381414
Salmonella enterica	875.842	0.327179	0.280312	1.16719	0.243132	0.397852
[Clostridium] saccharolyticum	2177.65	-0.335404	0.294911	-1.13731	0.25541	0.41048
Intestinimonas butyriciproducens	10103	-0.217338	0.197382	-1.1011	0.270852	0.427662
Butyrivibrio hungatei	624.585	-0.3118	0.302667	-1.03018	0.302927	0.462093
Faecalibacterium prausnitzii	9574.72	-0.127614	0.123332	-1.03472	0.300802	0.462093
Flavonifractor plautii	18867.3	-0.200971	0.213414	-0.941697	0.346348	0.519521
Ruminococcaceae bacterium CPB6	711.281	-0.0890794	0.0965459	-0.922664	0.356183	0.525515
Lactococcus lactis	182948	0.297922	0.331469	0.898793	0.368763	0.530585
Blautia sp. N6H1-15	3372.07	0.21008	0.235032	0.893837	0.371409	0.530585
Enterococcus faecium	3510.86	-0.236192	0.280267	-0.842738	0.399375	0.561621
Klebsiella pneumoniae	805.916	-0.286213	0.351295	-0.814738	0.415222	0.574923
Enterococcus faecalis	4035.16	-0.195977	0.251687	-0.778652	0.436185	0.58592
[Eubacterium] cellulosolvens	1095.01	-0.245346	0.312079	-0.786166	0.43177	0.58592
[Eubacterium] rectale	1965.37	-0.114088	0.153335	-0.744043	0.456851	0.604655
[Clostridium] sphenoides	1664.29	-0.155095	0.241652	-0.641812	0.520995	0.679559
[Clostridium] innocuum	792.101	-1.44731	2.43438	-0.594526	0.55216	0.6902
Lactobacillus backii	1102.29	0.208303	0.348024	0.598531	0.549486	0.6902
Oleiphilus messinensis	1464.32	0.305032	0.499166	0.611084	0.541144	0.6902
Ethanoligenens harbinense	1318.25	-0.0979516	0.169431	-0.578121	0.563183	0.694335
Lactobacillus johnsonii	21143.9	0.670819	1.2201	0.549806	0.582452	0.708388
Bacillus anthracis	416.824	-0.86881	1.63106	-0.532665	0.594265	0.713119
Acutalibacter muris	27310.1	0.102809	0.202483	0.507745	0.611632	0.724302
Blautia hansenii	3016.57	0.158329	0.326695	0.484638	0.627933	0.733948
Clostridiales bacterium CCNA10	19776.8	-0.12779	0.285552	-0.44752	0.6545	0.755192
Lachnoclostridium sp. YL32	41685.6	0.0372999	0.0947015	0.393868	0.693679	0.790267
Streptococcus thermophilus	1703.79	0.104218	0.331493	0.314391	0.753224	0.847377
Lactobacillus plantarum	1667.77	0.0968131	0.412618	0.234632	0.814495	0.87704
Paenibacillus polymyxa	717.736	-0.0347652	0.149294	-0.232864	0.815867	0.87704
Bacillus cereus	582.718	0.0805875	0.321616	0.25057	0.802146	0.87704
Blautia sp. YL58	2065.04	-0.609959	2.65912	-0.229383	0.818571	0.87704
Erysipelotrichaceae bacterium I46	1265.67	0.363891	1.69016	0.2153	0.829533	0.878329
Blautia coccoides	2269.83	-0.462265	2.64812	-0.174564	0.861423	0.901489
Lachnospiraceae bacterium oral taxon 500	675.619	-0.0262215	0.178436	-0.146952	0.88317	0.913624
Mordavella sp. Marseille-P3756	4542.75	0.00442442	0.153346	0.0288525	0.976982	0.996888
Ruminococcus champanellensis	1424.96	0.000744643	0.190905	0.0039006	0.996888	0.996888
Blautia producta	3463.87	0.00133842	0.147699	0.00906183	0.99277	0.996888

### Sheet: Table S2 - Cip vs Veh on WD
	baseMean	log2FoldChange	lfcSE	stat	pvalue	padj
Adlercreutzia equolifaciens	744.293	-2.90898	0.236728	-12.2883	1.05e-34	9.42e-33
[Clostridium] sphenoides	1241.18	0.795977	0.115268	6.90544	5e-12	2.25e-10
Lachnospiraceae bacterium Choco86	2275.89	0.840445	0.139852	6.00952	1.86e-09	5.58e-08
Oscillibacter valericigenes	3825.7	-1.14043	0.218747	-5.21349	1.85e-07	4.17e-06
Mordavella sp. Marseille-P3756	3479.97	0.700423	0.149637	4.68082	2.86e-06	5.14e-05
Faecalitalea cylindroides	667.696	-0.885205	0.194794	-4.5443	5.51e-06	7.59e-05
[Eubacterium] cellulosolvens	795.879	0.81399	0.17969	4.52996	5.9e-06	7.59e-05
Butyrivibrio hungatei	427.447	0.755947	0.16851	4.48608	7.25e-06	8.16e-05
Pseudomonas aeruginosa	799.316	-0.941754	0.213669	-4.40753	1.05e-05	0.000104556
Herbinix luporum	514.344	0.956662	0.220378	4.34101	1.42e-05	0.000127646
Lachnospiraceae bacterium oral taxon 500	502.637	0.682821	0.161651	4.22404	2.4e-05	0.000196332
Blautia producta	2748.68	0.770917	0.187928	4.10219	4.09e-05	0.000306941
[Clostridium] saccharolyticum	1508.09	0.784871	0.194908	4.02688	5.65e-05	0.00036336
Alistipes shahii	1207.62	-2.01332	0.498531	-4.0385	5.38e-05	0.00036336
Prevotella dentalis	670.419	-2.17247	0.55035	-3.94743	7.9e-05	0.000473971
[Eubacterium] hallii	1171.48	0.616784	0.157995	3.90383	9.47e-05	0.000532593
Butyrivibrio fibrisolvens	667.667	0.870229	0.227272	3.82903	0.000128651	0.000681092
Roseburia hominis	4580.11	0.790344	0.209829	3.76661	0.000165479	0.000789853
Ethanoligenens harbinense	559.46	-0.665358	0.177132	-3.75627	0.000172461	0.000789853
[Eubacterium] rectale	1469.79	0.75505	0.201246	3.75187	0.000175523	0.000789853
Butyrivibrio proteoclasticus	436.599	0.886049	0.239626	3.69763	0.000217618	0.000932648
[Clostridium] scindens	6843.96	0.97093	0.263574	3.68371	0.000229863	0.000940347
Clostridium sporogenes	544.933	-2.19782	0.617213	-3.56087	0.000369623	0.00144635
Clostridium sp. SY8519	1218.64	0.75221	0.213615	3.52134	0.00042937	0.00154573
Parabacteroides sp. CT06	934.115	-2.21166	0.626353	-3.53101	0.000413982	0.00154573
Muribaculum intestinale	12719.1	-2.37147	0.685402	-3.45998	0.000540223	0.00181761
Barnesiella viscericola	1235.65	-2.12592	0.614877	-3.45746	0.000545284	0.00181761
Tannerella sp. oral taxon HOT-286	641.244	-2.09866	0.619166	-3.3895	0.00070021	0.00225068
Blautia hansenii	3199.62	1.21882	0.361738	3.36935	0.000753445	0.00233828
Blautia sp. YL58	375.038	-12.1928	3.63079	-3.35817	0.000784617	0.00235385
Paraprevotella xylaniphila	1612.21	-1.98931	0.613261	-3.24383	0.00117933	0.00342386
Enterococcus faecalis	1685.81	-0.590211	0.18468	-3.19587	0.00139412	0.00392097
Bacteroides vulgatus	2097.05	-2.31397	0.745584	-3.10356	0.00191205	0.00521467
Odoribacter splanchnicus	1031.92	-2.15743	0.701269	-3.07646	0.00209474	0.0055449
Salmonella enterica	399.685	-1.02258	0.34032	-3.00476	0.00265794	0.00664486
Lachnoclostridium phytofermentans	477.373	0.964972	0.321042	3.00575	0.0026493	0.00664486
Bacteroides caccae	1208.72	-1.94213	0.651421	-2.98137	0.00286962	0.00698016
Bacteroides fragilis	3797.53	-2.19513	0.739765	-2.96733	0.00300399	0.00711471
Lachnoclostridium phocaeense	4802.81	0.487389	0.169411	2.87697	0.0040152	0.00926584
Blautia sp. N6H1-15	3307.97	1.03674	0.36158	2.86724	0.00414075	0.0093167
[Clostridium] bolteae	3066.05	0.651346	0.233878	2.78498	0.00535313	0.011471
Bacteroides ovatus	5106.44	-2.31096	0.827867	-2.79147	0.00524696	0.011471
Bacteroides caecimuris	8084.43	-1.99497	0.768104	-2.59726	0.00939694	0.019668
Bacteroides thetaiotaomicron	435983	-2.11746	0.844584	-2.5071	0.0121726	0.0248985
Anaerostipes hadrus	697.858	0.588563	0.235658	2.49754	0.012506	0.025012
Caproiciproducens sp. NJN-50	641.701	-0.458787	0.188249	-2.43713	0.0148042	0.0289647
Faecalibaculum rodentium	399.799	-1.05598	0.453349	-2.32929	0.0198438	0.0379988
Anaerotignum propionicum	474.653	0.689536	0.298384	2.3109	0.0208382	0.0390716
[Eubacterium] eligens	427.547	0.785692	0.355302	2.21134	0.0270126	0.0496151
Streptococcus thermophilus	1296.44	0.657779	0.308183	2.13438	0.032812	0.0590615
Lachnoanaerobaculum umeaense	365.854	0.484796	0.229144	2.11568	0.0343721	0.0606567
Clostridioides difficile	6689.02	-0.343323	0.164695	-2.0846	0.0371053	0.0639684
Oscillibacter sp. PEA192	8709.5	-0.464729	0.223597	-2.07842	0.0376703	0.0639684
Lachnospiraceae bacterium GAM79	6126.47	0.280942	0.138245	2.03221	0.0421326	0.0702209
Clostridium beijerinckii	171.494	0.718437	0.356023	2.01795	0.0435962	0.0713393
Ruminococcus champanellensis	703.848	-0.328214	0.171777	-1.9107	0.056043	0.0900692
Lactobacillus plantarum	1279.69	0.689125	0.366473	1.88042	0.0600502	0.0948161
Lactobacillus backii	856.177	0.622639	0.343366	1.81334	0.0697799	0.108279
Clostridium botulinum	451.736	0.491169	0.274612	1.78859	0.0736805	0.112394
Bifidobacterium pseudolongum	98.4225	-1.52074	0.885966	-1.71648	0.0860744	0.129112
Lactococcus lactis	144181	0.585584	0.346054	1.69217	0.0906127	0.133691
Oleiphilus messinensis	667.699	-0.900427	0.595411	-1.51228	0.130463	0.189381
Hungateiclostridiaceae bacterium KB18	8753.73	-0.19426	0.132898	-1.46172	0.143817	0.205453
Akkermansia muciniphila	986260	-0.475189	0.358572	-1.32523	0.185096	0.260292
Acutalibacter muris	14346.3	-0.287063	0.227394	-1.26241	0.206802	0.286342
Streptococcus agalactiae	548.541	0.405576	0.33212	1.22118	0.22202	0.302754
Eubacterium limosum	489.176	0.214829	0.182273	1.17861	0.238553	0.320445
Erysipelotrichaceae bacterium I46	509.023	-1.48778	1.30041	-1.14408	0.252589	0.334309
Clostridiales bacterium CCNA10	12484.1	0.401378	0.354278	1.13294	0.257238	0.335528
Faecalibacterium prausnitzii	4806.76	-0.155065	0.155796	-0.995304	0.319588	0.410899
Bacillus anthracis	80.4806	-2.12469	2.1787	-0.97521	0.329456	0.41762
Ruminococcus bicirculans	608.218	0.164371	0.17292	0.950558	0.341829	0.427286
Christensenella sp. Marseille-P3954	689.764	-0.170763	0.26904	-0.634712	0.525616	0.64802
Klebsiella pneumoniae	448.044	0.257687	0.425719	0.605299	0.54498	0.654005
Lactobacillus johnsonii	17045.9	0.41184	0.680432	0.605263	0.545004	0.654005
Intestinimonas butyriciproducens	4931.05	-0.126908	0.244623	-0.51879	0.603907	0.715154
[Clostridium] innocuum	349.202	0.955955	2.36746	0.40379	0.686367	0.802247
Halomonas sp. N3-2A	15828.5	0.251704	0.86452	0.291149	0.770938	0.883768
Ketobacter alkanivorans	948.107	0.089252	0.31332	0.284859	0.775752	0.883768
Paenibacillus polymyxa	390.342	-0.0637305	0.24943	-0.255505	0.798333	0.893433
Ruminococcaceae bacterium CPB6	379.608	-0.0422176	0.170192	-0.248058	0.804089	0.893433
Edwardsiella tarda	3825.05	0.151277	0.726857	0.208125	0.835131	0.916607
Lachnoclostridium sp. YL32	23428	-0.0443219	0.233373	-0.189919	0.849373	0.921006
Bacillus cereus	342.427	0.0321371	0.195286	0.164565	0.869287	0.931379
Pasteurella multocida	12902.9	0.0854516	0.764493	0.111776	0.911001	0.956552
Flavonifractor plautii	9637.21	-0.0306027	0.283499	-0.107946	0.914038	0.956552
Alcanivorax sp. N3-2A	7462.45	0.0413968	0.757284	0.0546649	0.956405	0.987254
Escherichia coli	556.871	-0.0275314	0.633122	-0.0434852	0.965315	0.987254
Enterococcus faecium	1764.72	0.00112728	0.318201	0.00354267	0.997173	0.997173
Blautia coccoides	1076.3	0.0326915	3.48459	0.00938175	0.992515	0.997173

### Sheet: Table S3 - Cip vs Veh on NC
	baseMean	log2FoldChange	lfcSE	stat	pvalue	padj
Oscillibacter valericigenes	7648.41	-0.784267	0.166016	-4.72403	2.31e-06	0.000208092
Anaerostipes hadrus	1584.04	0.3634	0.0873117	4.1621	3.15e-05	0.00141903
Adlercreutzia equolifaciens	786.7	-1.78698	0.465557	-3.83837	0.000123852	0.00278668
Streptococcus agalactiae	781.893	0.527839	0.137212	3.8469	0.000119622	0.00278668
Blautia producta	4784.52	0.50836	0.141031	3.6046	0.00031263	0.00562734
Lachnospiraceae bacterium Choco86	4228.62	0.40078	0.118785	3.37401	0.000740815	0.0111122
Salmonella enterica	2481.58	2.19048	0.696962	3.14289	0.00167286	0.0140257
Clostridioides difficile	10819.8	0.291664	0.0927932	3.14316	0.00167135	0.0140257
Ruminococcus bicirculans	908.264	0.450643	0.141531	3.18407	0.00145221	0.0140257
Blautia sp. N6H1-15	4392.02	0.526077	0.16386	3.21052	0.00132495	0.0140257
Barnesiella viscericola	1282.43	-2.28116	0.727473	-3.13573	0.00171426	0.0140257
Bacillus anthracis	380.066	-1.69444	0.555583	-3.04985	0.00228957	0.0171718
Prevotella dentalis	637.841	-2.17196	0.739822	-2.93579	0.00332701	0.0213879
Tannerella sp. oral taxon HOT-286	616.028	-2.08533	0.705741	-2.95481	0.00312859	0.0213879
Muribaculum intestinale	11911.4	-2.47409	0.857036	-2.8868	0.00389185	0.0217298
Herbinix luporum	1047.24	0.478638	0.166772	2.87002	0.00410452	0.0217298
[Eubacterium] rectale	2543.74	0.260771	0.0901478	2.89271	0.00381938	0.0217298
Edwardsiella tarda	2596.07	-1.00084	0.355673	-2.81393	0.00489392	0.0244696
Odoribacter splanchnicus	528.167	-1.46167	0.545815	-2.67796	0.00740716	0.0254562
[Clostridium] bolteae	6670.53	0.413001	0.152105	2.71524	0.00662268	0.0254562
[Clostridium] scindens	11290	0.201254	0.0757883	2.65547	0.00791972	0.0254562
Lachnoanaerobaculum umeaense	821.005	0.355438	0.12873	2.76111	0.00576054	0.0254562
Flavonifractor plautii	19526	-0.481922	0.181286	-2.65835	0.0078525	0.0254562
Mordavella sp. Marseille-P3756	6025.02	0.403978	0.151822	2.66087	0.00779381	0.0254562
Butyrivibrio proteoclasticus	1130.14	0.680639	0.245288	2.77486	0.00552249	0.0254562
Clostridiales bacterium CCNA10	19891.3	-0.515024	0.187504	-2.74674	0.00601916	0.0254562
Ethanoligenens harbinense	1397.71	-0.30128	0.112144	-2.68656	0.00721926	0.0254562
Alistipes shahii	820.298	-1.60105	0.587957	-2.72307	0.00646779	0.0254562
Butyrivibrio fibrisolvens	1771.2	0.660026	0.24985	2.64169	0.00824938	0.0256015
Intestinimonas butyriciproducens	10391.6	-0.51322	0.197384	-2.60011	0.00931939	0.0279582
Clostridium sporogenes	660.522	-0.93168	0.364074	-2.55904	0.0104962	0.0298146
Blautia hansenii	4870.19	0.96123	0.376128	2.55559	0.0106007	0.0298146
[Eubacterium] eligens	1005.96	0.531911	0.209614	2.53757	0.0111626	0.0304435
Butyrivibrio hungatei	1050.01	0.74823	0.309698	2.416	0.0156921	0.040351
Parabacteroides sp. CT06	683.162	-1.48849	0.613896	-2.42466	0.0153229	0.040351
[Eubacterium] hallii	2699.18	0.395254	0.172686	2.28886	0.0220873	0.0552182
Pseudomonas aeruginosa	1109.9	-0.363297	0.159563	-2.27683	0.0227965	0.0554509
[Clostridium] sphenoides	2434.54	0.524097	0.232548	2.25372	0.024214	0.0573489
Faecalibaculum rodentium	2572.87	-1.89376	0.849217	-2.23001	0.0257468	0.0592003
Bacteroides caecimuris	4200.54	-1.29821	0.586062	-2.21514	0.0267504	0.0592003
Clostridium sp. SY8519	2782.69	0.473445	0.214038	2.21197	0.026969	0.0592003
Clostridium botulinum	1544.63	-0.650083	0.302636	-2.14807	0.0317086	0.0679469
Paraprevotella xylaniphila	963.841	-1.27848	0.607618	-2.10409	0.0353709	0.0740321
Lachnoclostridium phytofermentans	1192.53	0.73305	0.357716	2.04925	0.0404374	0.0818893
Lachnospiraceae bacterium oral taxon 500	905.73	0.404219	0.19775	2.04409	0.0409447	0.0818893
[Clostridium] saccharolyticum	3373.58	0.542374	0.272388	1.99118	0.0464612	0.0909024
Bacteroides fragilis	1870.9	-1.18767	0.600483	-1.97786	0.047945	0.0918095
Ruminococcus champanellensis	1525.84	-0.173849	0.0883667	-1.96736	0.0491416	0.0921404
Alcanivorax sp. N3-2A	4877.1	-0.734369	0.375038	-1.95812	0.050216	0.0922335
Hungateiclostridiaceae bacterium KB18	26143.1	-0.176018	0.0920459	-1.91229	0.0558391	0.0985396
Bacillus cereus	539.743	-0.548285	0.285538	-1.92018	0.0548349	0.0985396
Oscillibacter sp. PEA192	23363.5	-0.596501	0.32044	-1.8615	0.062673	0.108473
Bifidobacterium pseudolongum	5002.51	-1.82645	1.00751	-1.81283	0.0698578	0.117346
Lachnoclostridium sp. YL32	49717.8	0.165605	0.0915308	1.80928	0.0704078	0.117346
Lachnospiraceae bacterium GAM79	10913	0.423511	0.236202	1.793	0.0729722	0.119409
Bacteroides vulgatus	946.805	-1.21768	0.684389	-1.77922	0.0752039	0.120863
Bacteroides ovatus	1899.51	-1.23357	0.696882	-1.77013	0.076705	0.121113
[Eubacterium] cellulosolvens	1662.14	0.542493	0.317473	1.70879	0.0874907	0.135761
Klebsiella pneumoniae	823.048	-0.587142	0.346139	-1.69626	0.0898365	0.137039
Bacteroides caccae	503.665	-0.977834	0.579306	-1.68794	0.091423	0.137134
Roseburia hominis	8550.51	0.235122	0.140428	1.67432	0.0940683	0.138789
Pasteurella multocida	9510.68	-0.631878	0.386164	-1.63629	0.101778	0.147742
Ketobacter alkanivorans	749.288	-0.439486	0.275849	-1.59321	0.111112	0.158732
Escherichia coli	1750.04	-0.656682	0.421916	-1.55643	0.119606	0.168196
Lachnoclostridium phocaeense	10892.2	0.190806	0.123542	1.54447	0.122475	0.169581
Faecalitalea cylindroides	2596.76	-0.836528	0.571782	-1.46302	0.143462	0.19563
Faecalibacterium prausnitzii	10759	-0.149439	0.103614	-1.44227	0.149227	0.200454
Bacteroides thetaiotaomicron	171012	-0.964347	0.67287	-1.43318	0.151805	0.200919
Paenibacillus polymyxa	777.486	-0.14206	0.100373	-1.41532	0.156974	0.204748
Clostridium beijerinckii	563.582	-0.669393	0.585213	-1.14384	0.252688	0.324885
Enterococcus faecalis	4487.2	-0.223573	0.204845	-1.09143	0.275086	0.3487
Halomonas sp. N3-2A	10103.9	-0.488921	0.473016	-1.03362	0.301312	0.37664
Oleiphilus messinensis	1918.88	0.564092	0.554141	1.01796	0.308698	0.380586
Christensenella sp. Marseille-P3954	1768.3	-0.144416	0.149347	-0.966985	0.333552	0.405671
Ruminococcaceae bacterium CPB6	806.515	-0.0587045	0.0649884	-0.903308	0.366363	0.439635
Anaerotignum propionicum	1328.25	0.167504	0.192969	0.868036	0.385375	0.456365
Eubacterium limosum	1081.29	0.0796809	0.106047	0.751374	0.452427	0.528811
Acutalibacter muris	29097.4	-0.0921062	0.125618	-0.733224	0.463422	0.534717
Lactobacillus johnsonii	25650.4	0.708303	1.06529	0.66489	0.506121	0.576594
Akkermansia muciniphila	426206	0.408589	0.627657	0.650974	0.515063	0.579446
[Clostridium] innocuum	843.396	-1.56433	3.13265	-0.499361	0.617525	0.686139
Blautia sp. YL58	1976.79	-1.15274	2.61543	-0.440747	0.659396	0.723727
Enterococcus faecium	4356.72	0.0656	0.198879	0.329849	0.741514	0.804051
Blautia coccoides	3731.48	0.598313	2.06865	0.289229	0.772406	0.804315
Erysipelotrichaceae bacterium I46	1646.48	0.594923	1.94927	0.305202	0.760212	0.804315
Caproiciproducens sp. NJN-50	1247.84	-0.0384371	0.121388	-0.316647	0.751512	0.804315
Lactococcus lactis	195244	0.0981461	0.34733	0.282573	0.777504	0.804315
Streptococcus thermophilus	1921.06	0.0819868	0.323486	0.253448	0.799922	0.818102
Lactobacillus plantarum	1841.22	0.0197324	0.364124	0.0541915	0.956783	0.967533
Lactobacillus backii	1174.8	0.00773802	0.358001	0.0216145	0.982755	0.982755

### Sheet: Table S4 - Interaction Term
	baseMean	log2FoldChange	lfcSE	stat	pvalue	padj
Blautia sp. YL58	1095.6	-25.6129	4.86942	-5.25994	1.44e-07	1.3e-05
Salmonella enterica	1307.92	-3.36483	0.862136	-3.90289	9.5e-05	0.00427721
Clostridioides difficile	8891.37	-0.7323	0.208012	-3.52047	0.000430784	0.0129235
Pseudomonas aeruginosa	987.297	-0.679807	0.209576	-3.24373	0.00117977	0.0265448
[Clostridium] scindens	9100.23	0.665237	0.256212	2.59643	0.00941974	0.141296
Ethanoligenens harbinense	941.491	-0.461453	0.177265	-2.60319	0.00923617	0.141296
Clostridiales bacterium CCNA10	16335.3	0.856	0.35909	2.3838	0.0171347	0.218124
Clostridium botulinum	930.082	1.02505	0.438434	2.33797	0.0193888	0.218124
Caproiciproducens sp. NJN-50	937.759	-0.509716	0.23064	-2.21	0.0271051	0.271051
Adlercreutzia equolifaciens	837.235	-1.1605	0.571599	-2.03026	0.0423299	0.317474
Clostridium sporogenes	645.946	-1.45384	0.711124	-2.04442	0.0409119	0.317474
Oleiphilus messinensis	1226.92	-1.66666	0.819126	-2.03468	0.0418827	0.317474
Clostridium beijerinckii	344.167	1.31296	0.729519	1.79977	0.0718976	0.4693
Lachnospiraceae bacterium Choco86	3223.74	0.33648	0.191059	1.76113	0.0782167	0.4693
Roseburia hominis	6511.39	0.458177	0.257472	1.77953	0.0751535	0.4693
[Eubacterium] rectale	2010.33	0.394584	0.243533	1.62025	0.105179	0.525896
Lachnoclostridium sp. YL32	35704.2	-0.311018	0.188959	-1.64596	0.0997729	0.525896
Oscillibacter valericigenes	5676.32	-0.422329	0.254053	-1.66237	0.0964393	0.525896
Enterococcus faecalis	2953.39	-0.459587	0.29054	-1.58184	0.113687	0.538516
Herbinix luporum	762.515	0.361781	0.235699	1.53493	0.124801	0.561605
Akkermansia muciniphila	833012	-0.967787	0.763084	-1.26826	0.204706	0.600601
Anaerotignum propionicum	848.61	0.39469	0.288708	1.36709	0.171597	0.600601
Bacillus cereus	450.055	0.495654	0.386373	1.28284	0.199549	0.600601
Bacteroides caccae	1017.45	-1.18796	0.869709	-1.36593	0.171962	0.600601
Bacteroides fragilis	3319.52	-1.2347	0.95895	-1.28756	0.197901	0.600601
Bacteroides ovatus	4217.69	-1.32	1.08717	-1.21416	0.224686	0.600601
Bacteroides thetaiotaomicron	362651	-1.39813	1.07894	-1.29584	0.195031	0.600601
Bacteroides vulgatus	1800.28	-1.33384	1.03985	-1.28273	0.199587	0.600601
Blautia sp. N6H1-15	3936.19	0.407702	0.33693	1.21005	0.226259	0.600601
Edwardsiella tarda	3683.52	1.06739	0.865574	1.23316	0.217516	0.600601
Flavonifractor plautii	14326.9	0.386319	0.303801	1.27162	0.203508	0.600601
Klebsiella pneumoniae	638.334	0.718902	0.594921	1.2084	0.226894	0.600601
Ruminococcus bicirculans	777.566	-0.382687	0.269224	-1.42145	0.155187	0.600601
Ruminococcus champanellensis	1091.42	-0.245499	0.200013	-1.22742	0.219666	0.600601
Acutalibacter muris	21393.4	-0.267237	0.234772	-1.13828	0.255002	0.644712
Intestinimonas butyriciproducens	7497.26	0.323394	0.289573	1.1168	0.264081	0.644712
Ketobacter alkanivorans	943.006	0.424274	0.42438	0.999749	0.317432	0.644712
Lachnoclostridium phocaeense	7604.96	0.203339	0.20547	0.989628	0.322356	0.644712
Lachnospiraceae bacterium GAM79	8485.98	-0.258645	0.252992	-1.02234	0.306618	0.644712
Lactobacillus backii	1053.28	0.553147	0.530054	1.04357	0.296685	0.644712
Lactobacillus plantarum	1611.74	0.610082	0.566941	1.0761	0.281884	0.644712
Odoribacter splanchnicus	910.921	-0.896533	0.887942	-1.00968	0.312651	0.644712
Parabacteroides sp. CT06	906.789	-0.92235	0.877197	-1.05147	0.293041	0.644712
Paraprevotella xylaniphila	1475.23	-0.92298	0.876128	-1.05348	0.292123	0.644712
Streptococcus thermophilus	1652.21	0.518972	0.493408	1.05181	0.292886	0.644712
Bacteroides caecimuris	7142.13	-0.909615	0.95729	-0.950198	0.342012	0.669153
Mordavella sp. Marseille-P3756	4754.05	0.192112	0.214991	0.893578	0.371548	0.711474
Lactococcus lactis	176186	0.425911	0.510179	0.834825	0.403816	0.757155
Erysipelotrichaceae bacterium I46	1019.68	-2.19875	2.74281	-0.801643	0.422759	0.760967
Faecalibaculum rodentium	1338.79	0.855584	1.06316	0.804753	0.420962	0.760967
Alcanivorax sp. N3-2A	7141.73	0.682092	0.900351	0.757585	0.4487	0.761943
Alistipes shahii	1146.11	-0.600027	0.773634	-0.775595	0.437988	0.761943
Blautia producta	3756.11	0.158778	0.208464	0.761657	0.446265	0.761943
Pasteurella multocida	12763.3	0.614049	0.907222	0.676845	0.498504	0.83084
Escherichia coli	1073.18	0.49065	0.744615	0.658931	0.50994	0.834448
Hungateiclostridiaceae bacterium KB18	16485.5	-0.118817	0.185923	-0.639065	0.522781	0.840183
[Clostridium] sphenoides	1805.5	0.153452	0.251892	0.6092	0.542392	0.843844
Halomonas sp. N3-2A	15067.3	0.633151	1.04298	0.607061	0.543811	0.843844
Lachnospiraceae bacterium oral taxon 500	701.577	0.155994	0.26771	0.582697	0.560098	0.854386
[Clostridium] bolteae	4741.14	0.148229	0.276713	0.535677	0.592182	0.859619
Clostridium sp. SY8519	1937.47	0.178356	0.316818	0.562961	0.573461	0.859619
Faecalibacterium prausnitzii	7568.97	-0.0898334	0.164185	-0.547148	0.584277	0.859619
[Clostridium] innocuum	565.599	2.11469	4.3687	0.484055	0.628347	0.893611
Anaerostipes hadrus	1105.23	0.111845	0.23887	0.468225	0.639624	0.893611
Streptococcus agalactiae	686.055	-0.17673	0.384045	-0.460181	0.645386	0.893611
[Eubacterium] hallii	1871.36	0.101489	0.23574	0.430513	0.666822	0.904196
Enterococcus faecium	2946.8	-0.159694	0.378543	-0.421865	0.673124	0.904196
[Clostridium] saccharolyticum	2369.35	0.123235	0.354001	0.34812	0.72775	0.915355
[Eubacterium] cellulosolvens	1197.36	0.14101	0.358861	0.392936	0.694367	0.915355
Bacillus anthracis	212.67	-0.672565	1.96606	-0.342088	0.732284	0.915355
Butyrivibrio hungatei	708.293	-0.123669	0.360195	-0.34334	0.731343	0.915355
Ruminococcaceae bacterium CPB6	582.037	-0.0773295	0.204241	-0.378619	0.704971	0.915355
[Eubacterium] eligens	686.397	0.111545	0.354106	0.315005	0.752758	0.928058
Christensenella sp. Marseille-P3954	1178.4	-0.0904184	0.308828	-0.292779	0.769691	0.936111
Bifidobacterium pseudolongum	2126.34	0.362166	1.38083	0.262281	0.793105	0.939203
Blautia hansenii	4054.75	0.128265	0.48601	0.263915	0.791846	0.939203
Butyrivibrio fibrisolvens	1156.18	0.0700028	0.315525	0.221861	0.824422	0.942051
Butyrivibrio proteoclasticus	744.679	0.0604931	0.315202	0.191918	0.847806	0.942051
Lactobacillus johnsonii	21836.4	-0.312363	1.34145	-0.232854	0.815874	0.942051
Prevotella dentalis	710.078	-0.180475	0.94062	-0.191868	0.847846	0.942051
Tannerella sp. oral taxon HOT-286	681.898	-0.199181	0.948463	-0.210004	0.833665	0.942051
Lachnoclostridium phytofermentans	794.595	0.0698386	0.45412	0.153789	0.877776	0.951806
Oscillibacter sp. PEA192	15229.5	0.0609242	0.366157	0.166388	0.867852	0.951806
Blautia coccoides	2257.18	-0.518098	4.78901	-0.108185	0.913849	0.967605
Faecalitalea cylindroides	1514.41	-0.0807151	0.681972	-0.118355	0.905786	0.967605
Barnesiella viscericola	1353.49	-0.0277152	0.98237	-0.0282126	0.977493	0.977493
Eubacterium limosum	763.576	0.00735612	0.182058	0.0404054	0.96777	0.977493
Lachnoanaerobaculum umeaense	573.291	0.00997591	0.183312	0.0544203	0.9566	0.977493
Muribaculum intestinale	13422.4	-0.0857408	1.12275	-0.076367	0.939127	0.977493
Paenibacillus polymyxa	576.499	-0.0121178	0.256238	-0.0472913	0.962281	0.977493
